# Caffeine-tolerant mutations selected through an at-home yeast experimental evolution teaching lab

**DOI:** 10.1101/2023.01.17.524437

**Authors:** Naomi G. Moresi, Renee C. Geck, Ryan Skophammer, Dennis Godin, yEvo Students, M. Bryce Taylor, Maitreya J. Dunham

## Abstract

yEvo is a curriculum for high school students centered around evolution experiments in *S. cerevisiae*. To adapt the curriculum for remote instruction, we created a new protocol to evolve non-GMO yeast in the presence of caffeine. Evolved strains had increased caffeine tolerance and distinct colony morphologies. Many possessed copy number variations, transposon insertions, and mutations affecting genes with known relationships to caffeine and TOR signaling - which is inhibited by caffeine - and in other genes not previously connected with caffeine. This demonstrates that our accessible, at-home protocol is sufficient to permit novel insights into caffeine tolerance.
