## Extended Data Tables 1 and 2 for "Caffeine-tolerant mutations selected through an at-home yeast experimental evolution teaching lab"

### Sheet: ExtendedData_Table1
clone	colony_morphology	flocculant	MIC_mM	mtDNA	YEPG_growth	copy_gained	copy_lost	transposon
ancestor_BTC	wrinkled	yes	6.25	yes	yes	NA	NA	NA
caffeine_AH	petite_smooth	no	37.5	no	no	X	NA	NA
caffeine_CZ	smooth	no	>62.5	yes	yes	IX,X,XII	IV,XIII	NA
caffeine_GT	petite_smooth	no	37.5	no	no	X	NA	NA
caffeine_HG	smooth	no	62.5	yes	yes	IX	XIII	NA
caffeine_ID	smooth	no	62.5	yes	yes	IX	NA	NA
caffeine_IM	smooth	no	>62.5	yes	yes	IX	XIV	NA
caffeine_JC_1	wrinkled	yes	6.25	yes	yes	NA	XV	NA
caffeine_JC_2	petite_smooth	no	50	no	no	NA	NA	NA
caffeine_JP	smooth	no	>62.5	yes	yes	VIII,X	V,XI,XII	NA
caffeine_JT	petite_smooth	no	>62.5	no	no	VIII,IX,X	XIII	NA
caffeine_KS	smooth	no	>62.5	yes	yes	VII,IX,X	NA	NA
caffeine_KW_1	wrinkled	yes	25	yes	yes	NA	NA	NA
caffeine_KW_2	wrinkled	yes	25	yes	yes	NA	XV	NA
caffeine_MK	petite_smooth	no	37.5	no	no	NA	NA	chrVII:857571-857575 Ty2 +strand
caffeine_ML_1	petite_smooth	no	37.5	no	no	III,IV,V,VI,VIII,IX,XI,XII,XVI	NA	NA
caffeine_ML_2	wrinkled	no	>62.5	yes	yes	III,V,VI,VII,VIII,IX,XI,XVI	NA	NA
caffeine_MLS	smooth	no	37.5	yes	yes	IX	XVI	NA
caffeine_PA	smooth	no	50	yes	yes	IX	NA	NA
caffeine_SC	smooth	no	50	yes	yes	IX	NA	NA
caffeine_SS	smooth	no	>62.5	yes	yes	IX,X	NA	NA
caffeine_SSL_1	wrinkled	yes	25	yes	yes	NA	NA	NA
caffeine_SSL_2	petite_smooth	no	25	no	no	NA	NA	NA
caffeine_ST	wrinkled	yes	50	yes	yes	X	NA	NA
caffeine_SY	smooth	no	>62.5	yes	yes	VII,IX	NA	NA
caffeine_TC	smooth	no	>62.5	yes	yes	IX	I	NA
caffeine_XM	petite_smooth	no	62.5	no	no	IX	NA	NA

### Sheet: ExtendedData_Table2
CHROM	POS	REF	ALT	CLONE	ANNOTATION	REGION	GENE	PROTEIN
chrXVI	231201	G	T	AH	5'-upstream	YPL168W	MRX4	NA
chrXII	837511	GCACACA	GCACACACA	ID	5'-upstream	YLR354C	TAL1	NA
chrVII	780353	T	C	JC1	5'-upstream	YGR144W	THI4	NA
chrXI	245418	T	C	MK	5'-upstream	YKL104C	GFA1	NA
chrX	101044	T	C	SSL1	5'-upstream	YJL171C	TOH1	NA
chrXII	794110	T	C	JC2	ARS	ARS1226	ARS1226	NA
chrII	761365	G	A	AH	coding-nonsynonymous	YBR279W	PAF1	A37T
chrIV	1024374	G	A	AH	coding-nonsynonymous	YDR282C	MRX10	Q128*
chrX	173755	C	A	AH	coding-nonsynonymous	YJL129C	TRK1	E1184D
chrX	174327	T	A	AH	coding-nonsynonymous	YJL129C	TRK1	T994S
chrX	173801	G	A	GT	coding-nonsynonymous	YJL129C	TRK1	A1169V
chrXI	543959	C	A	ID	coding-nonsynonymous	YKR054C	DYN1	G1323C
chrII	103209	A	G	JC1	coding-nonsynonymous	YBL063W	KIP1	N442D
chrIV	387619	A	G	JC1	coding-nonsynonymous	YDL036C	PUS9	L428P
chrXVI	334408	G	T	JC1	coding-nonsynonymous	YPL115C	BEM3	S360Y
chrVIII	225991	C	A	JC2	coding-nonsynonymous	YHR064C	SSZ1	R384I
chrXIV	704779	C	A	JC2	coding-nonsynonymous	YNR044W	AGA1	P361T
chrXII	47204	C	T	JT	coding-nonsynonymous	YLL046C	RNP1	G87D
chrVII	470053	A	G	KW1	coding-nonsynonymous	YGL013C	PDR1	F749S
chrX	704688	G	A	KW1	coding-nonsynonymous	YJR147W	HMS2	A165T
chrXIII	10609	C	A	KW1	coding-nonsynonymous	YML131W	YML131W	L138I
chrXIII	86234	A	G	KW1	coding-nonsynonymous	YML092C	PRE8	V169A
chrXV	960156	C	A	KW1	coding-nonsynonymous	YOR340C	RPA43	E9D
chrVII	470053	A	G	KW2	coding-nonsynonymous	YGL013C	PDR1	F749S
chrXIII	10609	C	A	KW2	coding-nonsynonymous	YML131W	YML131W	L138I
chrXV	960156	C	A	KW2	coding-nonsynonymous	YOR340C	RPA43	E9D
chrX	704688	G	A	KW2	coding-nonsynonymous	YJR147W	HMS2	A165T
chrXIII	86234	A	G	KW2	coding-nonsynonymous	YML092C	PRE8	V169A
chrXII	419834	G	T	MK	coding-nonsynonymous	YLR138W	NHA1	W466C
chrXIII	100045	C	T	MK	coding-nonsynonymous	YML083C	YML083C	V336M
chrXV	653860	C	T	MK	coding-nonsynonymous	YOR171C	LCB4	A9T
chrXV	711888	C	T	MLS	coding-nonsynonymous	YOR194C	TOA1	G219D
chrXII	418899	G	A	SSL1	coding-nonsynonymous	YLR138W	NHA1	G155S
chrIV	1444015	C	T	SSL2	coding-nonsynonymous	YDR497C	ITR1	A485T
chrXIV	445623	C	A	SSL2	coding-nonsynonymous	YNL095C	YNL095C	Q406H
chrII	591157	T	C	ST	coding-nonsynonymous	YBR180W	DTR1	Y473H
chrV	342567	C	A	AH	coding-synonymous	YER091C-A	YER091C-A	S15S
chrII	619910	A	G	CZ	coding-synonymous	YBR199W	KTR4	K334K
chrIX	85617	A	G	JC1	coding-synonymous	YIL140W	AXL2	S84S
chrX	496107	G	T	JC1	coding-synonymous	YJR033C	RAV1	A115A
chrX	496107	G	T	JC2	coding-synonymous	YJR033C	RAV1	A115A
chrXIV	347946	A	G	JC2	coding-synonymous	YNL151C	RPC31	D192D
chrIV	1082406	T	C	MK	coding-synonymous	YDR310C	SUM1	P637P
chrV	489865	G	A	SSL2	coding-synonymous	YER158C	YER158C	S238S
chrIX	84826	C	T	ST	coding-synonymous	YIL142W	CCT2	L509L
chrXIII	432629	G	T	HG	intergenic	NA	NA	NA
chrIII	298837	G	A	ID	intergenic	NA	NA	NA
chrIII	125371	C	T	JC1	intergenic	NA	NA	NA
chrX	82083	T	C	KW1	intergenic	NA	NA	NA
chrXIV	56161	A	G	KW1	intergenic	NA	NA	NA
chrIV	691387	AATATATATATATAT	AATATATATATATATATATAT	KW2	intergenic	NA	NA	NA
chrX	82083	T	C	KW2	intergenic	NA	NA	NA
chrXIV	56161	A	G	KW2	intergenic	NA	NA	NA
chrXV	944385	C	A	MLS	intergenic	NA	NA	NA
